# A Recombinant Protein Biomarker DDA Library Increases DIA Coverage of Low Abundance Plasma Proteins

**DOI:** 10.1101/2020.11.11.377309

**Authors:** Seong Beom Ahn, Karthik S. Kamath, Abidali Mohamedali, Zainab Noor, Jemma X. Wu, Dana Pascovici, Subash Adhikari, Harish R. Cheruku, Gilles J. Guillemin, Matthew J. McKay, Edouard C. Nice, Mark S. Baker

**Author notes:** Corresponding co-authors: Dr Seong Beom Ahn, Level 1, 75 Talavera Road, Macquarie University, 2109, Australia; Professor Mark S. Baker, Level 1, 75 Talavera Road, Macquarie University, 2109, Australia, Skype: msbaker377.

## Abstract

Credible detection and quantification of low abundance proteins from human blood plasma is a major challenge in precision medicine biomarker discovery when using mass spectrometry (MS). Here, we employed a mixture of recombinant proteins in DDA libraries to subsequently detect cancer-associated low abundance plasma proteins using SWATH/DIA. The exemplar DDA recombinant protein spectral library (rPSL) was derived from tryptic digestion of 36 human recombinant proteins that had been previously implicated as possible cancer biomarkers in both our own and other studies. The rPSL was then used to identify proteins from non-depleted colorectal cancer (CRC) plasmas by SWATH-MS. Most (32/36) of the proteins in the rPSL were reliably identified in plasma samples, including 8 proteins (BTC, CXCL10, IL1B, IL6, ITGB6, TGFα, TNF, TP53) not previously detected using high-stringency MS in human plasmas according to PeptideAtlas. The rPSL SWATH-MS protocol was compared to DDA-MS using MARS-depleted and post-digestion peptide fractionated plasmas (here referred to as a human plasma DDA library). Of the 32 proteins identified using rPSL SWATH, only 12 were identified using DDA-MS. The 20 additional proteins <u>exclusively</u> identified by using the rPSL approach with SWATH were mostly lower abundance (i.e., <10ng/ml) plasma proteins. To mitigate FDR concerns, and replicating a more typical approach, the DDA rPSL was also merged into a human plasma DDA library. When SWATH identification was repeated using this merged library, the majority (33/36) of low abundance plasma proteins from the rPSL could still be identified using high-stringency HPP Guidelines v3.0 protein inference criteria.
