## Supplementary material for "A Recombinant Protein Biomarker DDA Library Increases DIA Coverage of Low Abundance Plasma Proteins": Identified proteins/peptides from rPSL SWATH analysis - PeakView and Skyline.

### Sheet: PeakView
Supplementary Table S3 - Identified proteins/peptides from rPSL SWATH analysis - PeakView
Swiss	Protein	Genes	Peptides
P35070	BTC	BTC	CERVDLFY
P35070	BTC	BTC	FVVAEQTPSCVCDEGYIGAR
P02747	C1QC	C1QC	QTHQPPAPNSLIR
P02747	C1QC	C1QC	GEPGIPAIPGIR
P02747	C1QC	C1QC	QTHQPPAPNSLIR
P02747	C1QC	C1QC	FNAVLTNPQGDYDTSTGK
P02747	C1QC	C1QC	TNQVNSGGVLLR
P02747	C1QC	C1QC	GPKGQKGEPGLPGHPGK
P02747	C1QC	C1QC	FNAVLTNPQGDYDTSTGK
P02747	C1QC	C1QC	GQKGEPGLPGHPGKNGPMGPPGMPGVPGPMGIPGEPGEEGR
P02747	C1QC	C1QC	FNAVLTNPQGDYDTSTGK
Q9Y646	CBPQ	CPQ	LALLVDTVGPR
Q9Y646	CBPQ	CPQ	QMNVAAAVWAVVSYVVADMEEMLPR
Q9Y646	CBPQ	CPQ	VGALASLIR
Q9Y646	CBPQ	CPQ	LALLVDTVGPR
Q9Y646	CBPQ	CPQ	IPTACITVEDAEMMSR
Q9Y646	CBPQ	CPQ	YQNLQQDGLEK
Q9Y646	CBPQ	CPQ	EEIKEEIASCGDVAK
P06731	CEAM5	CEACAM5	TLTLLSVTR
P06731	CEAM5	CEACAM5	LTIESTPFNVAEGK
P06731	CEAM5	CEACAM5	NSGLYTCQANNSASGHSR
P02778	CXL10	CXCL10	LEIIPASQFCPR
P02778	CXL10	CXCL10	CLNPESK
P01133	EGF	EGF	ACNCVVGYIGER
P00533	EGFR	EGFR	TIQEVAGYVLIALNTVER
P00533	EGFR	EGFR	ECVDKCNLLEGEPR
P00533	EGFR	EGFR	NLCYANTINWK
P00533	EGFR	EGFR	CNLLEGEPR
P00533	EGFR	EGFR	IPLENLQIIR
P00533	EGFR	EGFR	GKSPSDCCHNQCAAGCTGPR
P00533	EGFR	EGFR	SLKEISDGDVIISGNK
P01584	IL1B	IL1B	NLYLSCVLK
P01584	IL1B	IL1B	DDKPTLQLESVDPK
P05231	IL6	IL6	EALAENNLNLPK
P05231	IL6	IL6	SNMCESSKEALAENNLNLPK
P10145	IL8	CXCL8	VIESGPHCAN
P06756	ITAV	ITGAV	YDPNVYSIK
P06756	ITAV	ITGAV	EPVGTCFLQDGTK
P06756	ITAV	ITGAV	QVVCDLGNPMK
P06756	ITAV	ITGAV	CQPIEFDATGNR
P06756	ITAV	ITGAV	AGTQLLAGLR
P06756	ITAV	ITGAV	TLGMVYIYDGK
P06756	ITAV	ITGAV	VSCFNVR
P06756	ITAV	ITGAV	YNNQLATR
P06756	ITAV	ITGAV	LQEVGQVSVSLQR
P06756	ITAV	ITGAV	LTPITIFMEYR
P06756	ITAV	ITGAV	NNGPSSFSK
P05556	ITB1	ITGB1	SAVTTVVNPK
P05556	ITB1	ITGB1	LSEGVTISYK
P05556	ITB1	ITGB1	DTCTQECSYFNITK
P18564	ITB6	ITGB6	CECGEDMLSTDSCKEAPDHPSCSGR
P18564	ITB6	ITGB6	CECGEDMLSTDSCK
P18564	ITB6	ITGB6	CECGEDMLSTDSCK
P07288	KLK3	KLK3	LSEPAELTDAVK
P07288	KLK3	KLK3	LSEPAELTDAVK
P07288	KLK3	KLK3	HSLFHPEDTGQVFQVSHSFPHPLYDMSLLK
Q16674	MIA	MIA	LGYFPSSIVR
Q16674	MIA	MIA	LFWGGSVQGDYYGDLAAR
P08253	MMP2	MMP2	FPFLFNGK
P08253	MMP2	MMP2	AFQVWSDVTPLR
P08253	MMP2	MMP2	WGFCPDQGYSLFLVAAHEFGHAMGLEHSQDPGALMAPIYTYTK
P08253	MMP2	MMP2	YGFCPHEALFTMGGNAEGQPCK
P08254	MMP3	MMP3	QIAEDFPGIDSK
P08254	MMP3	MMP3	DTTGTNLFLVAAHEIGHSLGLFHSAN
P08254	MMP3	MMP3	QIAEDFPGIDSK
P08254	MMP3	MMP3	GEDTSMNLVQK
P08254	MMP3	MMP3	GEILIFK
P08254	MMP3	MMP3	DAVDSAVEK
P08254	MMP3	MMP3	IVNYTPDLPKDAVDSAVEK
P08254	MMP3	MMP3	NKTYFFVEDK
P08254	MMP3	MMP3	DAVDSAVEK
P14780	MMP9	MMP9	CATTSNFDSDKK
P14780	MMP9	MMP9	FQTFEGDLK
P14780	MMP9	MMP9	QLAEEYLYR
P14780	MMP9	MMP9	MFPGVPLDTHDVFQYR
P14780	MMP9	MMP9	WGFCPDQGYSLFLVAAHEFGHALGLDHSSVPEALMYPMYR
P14780	MMP9	MMP9	ADSTVMGGNSAGELCVFPF
P14780	MMP9	MMP9	AFALWSAVTPLTFTR
P14780	MMP9	MMP9	SAVTPLTFTR
P04637	P53	TP53	RPILTIITLEDSSGNLLGR
P04637	P53	TP53	KKGEPHHELPPGSTK
P04637	P53	TP53	GEPHHELPPGSTK
P04637	P53	TP53	RPILTIITLEDSSGNLLGR
P04637	P53	TP53	LSPDDIEQWFTEDPGPDEAPR
P04637	P53	TP53	ELNEALELKDAQAGK
P01127	PDGFB	PDGFB	TEVFEISR
P01127	PDGFB	PDGFB	CETVAAARPVT
P01127	PDGFB	PDGFB	SLGSLTIAEPAMIAECK
P01127	PDGFB	PDGFB	TRTEVFEISRR
P01127	PDGFB	PDGFB	ATVTLEDHLACKCETVAAARPVT
P01127	PDGFB	PDGFB	SLTIAEPAMIAECK
P01127	PDGFB	PDGFB	LGSLTIAEPAMIAECK
P00747	PLMN	PLG	LSSPAVITDK
P00747	PLMN	PLG	QLGAGSIEECAAK
P00747	PLMN	PLG	VYLSECK
P00747	PLMN	PLG	YEFLNGR
P00747	PLMN	PLG	DVVLFEK
P00747	PLMN	PLG	LFLEPTR
P00747	PLMN	PLG	VIPACLPSPNYVVADR
P00747	PLMN	PLG	KLYDYCDVPQCAAPSFDCGKPQVEPK
P00747	PLMN	PLG	LFLEPTRK
P00747	PLMN	PLG	EPLDDYVNTQGASLFSVTK
P00747	PLMN	PLG	LYDYCDVPQCAAPSFDCGKPQVEPK
P00747	PLMN	PLG	NLDENYCR
P00747	PLMN	PLG	YDYCDILECEEECMHCSGENYDGK
P00747	PLMN	PLG	LSSPAVITDK
P00747	PLMN	PLG	FSPATHPSEGLEENYCR
P00747	PLMN	PLG	DVVLFEK
P00747	PLMN	PLG	EAQLPVIENK
P00747	PLMN	PLG	FSPATHPSEGLEENYCR
P00747	PLMN	PLG	VCNRYEFLNGR
P00747	PLMN	PLG	CEEDEEFTCR
P00747	PLMN	PLG	KVYLSECK
P00747	PLMN	PLG	KQLGAGSIEECAAK
P00747	PLMN	PLG	VQSTELCAGHLAGGTDSCQGDSGGPLVCFEK
P00747	PLMN	PLG	HSIFTPETNPR
P00747	PLMN	PLG	VIPACLPSPNYVVADR
P07737	PROF1	PFN1	SSFYVNGLTLGGQK
P07737	PROF1	PFN1	YEMASHLR
P60484	PTEN	PTEN	IYSSNSGPTR
P60484	PTEN	PTEN	ADNDKEYLVLTLTK
P60484	PTEN	PTEN	FMYFEFPQPLPVCGDIK
P60484	PTEN	PTEN	PDVSDNEPDHYR
P05109	S10A8	S100A8	KLLETECPQYIR
P06702	S10A9	S100A9	TCKMSQLERNIETIINTFHQYSVK
P06702	S10A9	S100A9	LTWASHEK
P06702	S10A9	S100A9	QLSFEEFIMLMAR
P06702	S10A9	S100A9	INTFHQYSVK
P48061	SDF1	CXCL12	FFESHVAR
P48061	SDF1	CXCL12	LKWIQEYLEK
P48061	SDF1	CXCL12	WIQEYLEK
P01135	TGFA	TGFA	PACVCHSGYVGAR
P01033	TIMP1	TIMP1	HLACLPR
P01033	TIMP1	TIMP1	MYKGFQALGDAADIR
P01033	TIMP1	TIMP1	LQSGTHCLWTDQLLQGSEK
P01033	TIMP1	TIMP1	LQSGTHCLWTDQLLQGSEK
P16035	TIMP2	TIMP2	MHITLCDFIVPWDTLSTTQKK
P16035	TIMP2	TIMP2	EVDSGNDIYGNPIK
P16035	TIMP2	TIMP2	SDGSCAWYR
P16035	TIMP2	TIMP2	RSDGSCAWYR
P01375	TNFA	TNF	IAVSYQTK
P01375	TNFA	TNF	VNLLSAIK
P01375	TNFA	TNF	DNQLVVPSEGLYLIYSQVLFK
P19438	TNR1A	TNFRSF1A	YIHPQNNSICCTK
P19438	TNR1A	TNFRSF1A	QNTVCTCHAGFFLR
P19438	TNR1A	TNFRSF1A	LCLPQIENVK
Q03405	UPAR	PLAUR	VEECALGQDLCR
Q03405	UPAR	PLAUR	MNQCLVATGTHEPK

### Sheet: Skyline
Supplementary Table S3 - Identified proteins/peptides from rPSL SWATH analysis - Skyline
Swiss	Protein	Genes	Peptides
P02747	C1QC	C1QC	FNAVLTNPQGDYDTSTGK
P02747	C1QC	C1QC	FTCKVPGLYYFVYHASHTANLCVLLYR
P02747	C1QC	C1QC	PQGDYDTSTGKFTCK
P02747	C1QC	C1QC	QTHQPPAPNSLI
Q9Y646	CBPQ	CPQ	QMNVAAAVWAVVSYVVADMEEMLPR
Q9Y646	CBPQ	CPQ	IAILGLGSSIGTPPEGITA
Q9Y646	CBPQ	CPQ	TQGAVEAAKVGALASLIR
Q9Y646	CBPQ	CPQ	LGSSIGTPPEGITAEVLVVTSFDELQR
P06731	CEAM5	CEACAM5	TLTLLSVTR
P06731	CEAM5	CEACAM5	PQQHTQVLFIAK
P06731	CEAM5	CEACAM5	KLTIESTPFNVAEGKEVLLLVHNLPQHLFGYSWYK
P06731	CEAM5	CEACAM5	SDPVTLDVLYGPDTPIISPPDSSYLSGANLNLSCH
P06731	CEAM5	CEACAM5	GTQQATPGPAYSGR
P01133	EGF	EGF	ACNCVVGYIGER
P01584	IL1B	IL1B	NKLEFESAQFPNWYISTSQAENMPVFLGGTK
P05231	IL6	IL6	MCESSKEALAENNLNLPK
P05231	IL6	IL6	FESSEEQAR
P05231	IL6	IL6	IITGLLEFEVYLEYLQNR
P06756	ITAV	ITGAV	VLLGGPGSFYWQGQLISDQVAEIVSK
P06756	ITAV	ITGAV	TAADTTGLQPIL
P05556	ITB1	ITGB1	LSEGVTISYK
P18564	ITB6	ITGB6	EAPDHPSCSGR
P18564	ITB6	ITGB6	CPTCGDPCNSK
P18564	ITB6	ITGB6	HILPLTNDAERF
P07288	KLK3	KLK3	LSEPAELTDAVK
P07288	KLK3	KLK3	HSLFHPEDTGQVFQVSHSFPHPLYDMSLLK
Q16674	MIA	MIA	KLCADQECSHPISM
P08253	MMP2	MMP2	YGFCPETAMSTVGGNSEGAPCVFPF
P08253	MMP2	MMP2	LGNKYESCTSAGR
P08253	MMP2	MMP2	YGFCPETAMSTVGGNSEGAPCVFPFTF
P08254	MMP3	MMP3	SQLEFDPNAK
P08254	MMP3	MMP3	TEALMYPLYHSLTDLTR
P08254	MMP3	MMP3	SDTLEVMR
P08254	MMP3	MMP3	LYEGEADIMISFAVR
P14780	MMP9	MMP9	QLAEEYLYR
P14780	MMP9	MMP9	WGFCPDQGYSLFLVAAHEFGHALGLDHSSVPEALMYPMYR
P01127	PDGFB	PDGFB	ATVTLEDHLACKCETVAAARPVT
P01127	PDGFB	PDGFB	LEDHLACK
P01127	PDGFB	PDGFB	SLGSLTIAEPAMIAECKTR
P00747	PLMN	PLG	LSSPAVITDK
P00747	PLMN	PLG	EAQLPVIENK
P00747	PLMN	PLG	QLGAGSIEECAAK
P00747	PLMN	PLG	FSPATHPSEGLEENYCR
P00747	PLMN	PLG	DVVLFEK
P00747	PLMN	PLG	LFLEPTR
P00747	PLMN	PLG	VIPACLPSPNYVVADR
P00747	PLMN	PLG	KLYDYCDVPQCAAPSFDCGKPQVEPK
P00747	PLMN	PLG	LFLEPTRK
P00747	PLMN	PLG	CEEDEEFTCR
P00747	PLMN	PLG	EPLDDYVNTQGASLFSVTK
P00747	PLMN	PLG	KVYLSECK
P00747	PLMN	PLG	VQSTELCAGHLAGGTDSCQGDSGGPLVCFEK
P00747	PLMN	PLG	LYDYCDVPQCAAPSFDCGKPQVEPK
P00747	PLMN	PLG	NLDENYCR
P60484	PTEN	PTEN	IYSSNSGPTR
P06702	S10A9	S100A9	LTWASHEK
P48061	SDF1	CXCL12	WIQEYLEK
P01135	TGFA	TGFA	VVSHFNDCPDSHTQFCFHGTCR
P01135	TGFA	TGFA	FNDCPDSHTQFCFHGTCR
P16035	TIMP2	TIMP2	SDGSCAWYR
P01375	TNFA	TNF	DNQLVVPSEGLYLIYSQVLFK
Q03405	UPAR	PLAUR	AHLGDAFSMNHIDVSCCTK
