## Supplementary material for "A Recombinant Protein Biomarker DDA Library Increases DIA Coverage of Low Abundance Plasma Proteins": Peptides (for ADAMDEC1, CST3 and PLAU) identified from rPSL, human plasma DDA library and merged library SWATH analysis.

### Sheet: Sheet1
Supplementary Table S7 – Peptides (for ADAMDEC1, CST3 and PLAU) identified from rPSL, human plasma DDA library and merged library SWATH analysis
Peptides identified from rPSL			Peptides identified from MARS14 depleted plasma			Peptides identified from merged library SWATH
Gene name	Peptide sequences		Gene name	Peptide sequences		Gene name	Peptide sequences
ADAMDEC1	QTPELTLHEIVCPK		ADAMDEC1	HLLGPDYTETLYSPR		ADEC1	VVPSASTTFDNFLR
ADAMDEC1	HLLGPDYTETLYSPR		CST3	ALDFAVGEYNK		ADEC1	ECTNLCCEALTCK
ADAMDEC1	GEEITTKPENMEHCYYK		CST3	LVGGPMDASVEEEGVR		ADEC1	PSASTTFDNFLR
ADAMDEC1	NSVASISTCDGLR		CST3	LVGGPMDASVEEEGVRR		ADEC1	LLQAPIPTNIMTTPVCGNHLLEVGEDCDCGSPK
ADAMDEC1	SLKSPEKEDFLR		CST3	RALDFAVGEYNK		ADEC1	SGSCVMNQYLSSK
ADAMDEC1	SPEKEDFLR		CST3	TQPNLDNCPFHDQPHLK		CST3	ALDFAVGEYNK
ADAMDEC1	YIDLYLVLDNAFYK		CST3	TQPNLDNCPFHDQPHLKR		CST3	LVGGPMDASVEEEGVR
ADAMDEC1	VVPSASTTFDNFLR					CST3	RALDFAVGEYN
ADAMDEC1	PSASTTFDNFLR					CST3	ALDFAVGEYN
ADAMDEC1	RVGLAASNSLCSPSSVAVIEAK					PLAU	SDALQLGLGK
ADAMDEC1	VGLAASNSLCSPSSVAVIEAK					PLAU	KEDYIVYLGR
ADAMDEC1	SLCSPSSVAVIEAK					PLAU	KPSSPPEELKFQCGQK
ADAMDEC1	CPSGSCVMNQYLSSK					PLAU	SGGPLVCSLQGR
ADAMDEC1	SGSCVMNQYLSSK
ADAMDEC1	CLLQAPIPTNIMTTPVCGNHLLEVGEDCDCGSPK
ADAMDEC1	LLQAPIPTNIMTTPVCGNHLLEVGEDCDCGSPK
ADAMDEC1	HLLEVGEDCDCGSPK
ADAMDEC1	ECTNLCCEALTCK
CST3	LVGGPMDASVEEEGVR
CST3	ALDFAVGEYNK
CST3	RLVGGPMDASVEEEGVR
CST3	LVGGPMDASVEEEGVRR
CST3	RALDFAVGEYN
CST3	RALDFAVGEYNK
CST3	ALDFAVGEYN
CST3	TTCTKTQPNLDNCPFHDQPHLK
CST3	TQPNLDNCPFHDQPHLK
CST3	TQPNLDNCPFHDQPHLKR
PLAU	MLCAADPQWK
PLAU	KFGGQHCEIDK
PLAU	FGGQHCEIDK
PLAU	SKTCYEGNGHFYR
PLAU	TCYEGNGHFYR
PLAU	SDALQLGLGK
PLAU	VQVGLKPLVQECMVHDCADGK
PLAU	KPSSPPEELK
PLAU	KPSSPPEELKFQCGQK
PLAU	PSSPPEELKFQCGQK
PLAU	SSPPEELKFQCGQK
PLAU	SPPEELKFQCGQK
PLAU	IIGGEFTTIENQPWFAAIYR
PLAU	GGSVTYVCGGSLISPC
PLAU	KEDYIVYLGR
PLAU	EDYIVYLGR
PLAU	SRLNSNTQGEMK
PLAU	LNSNTQGEMK
PLAU	LNSNTQGEMKFEVENLILHK
PLAU	FEVENLILHK
PLAU	DYSADTLAHHNDIALLK
PLAU	SADTLAHHNDIALLK
PLAU	STDYLYPEQLK
PLAU	LISHRECQQPHYYGSEVTTK
PLAU	ECQQPHYYGSEVTTK
PLAU	YGSEVTTK
PLAU	TDSCQGDSGGPLVCSLQGR
PLAU	SCQGDSGGPLVCSLQGR
PLAU	SGGPLVCSLQGR
PLAU	MTLTGIVSWGR
PLAU	GCALKDKPGVYTR
PLAU	VSHFLPWIR
