## Supplementary material for "A Recombinant Protein Biomarker DDA Library Increases DIA Coverage of Low Abundance Plasma Proteins": Identified proteins and peptides from merged library SWATH - before and after applying high stringency protein identification criteria.

### Sheet: Sheet1
Supplementary Table S8 – Identified proteins and peptides from merged library SWATH - before and after applying high stringency protein identification criteria
list of proteins/peptides from merged library SWATH			A list of proteins/peptides from merged library SWATH - after applying high stringency protein identification criteria
Gene Name	Peptide		Gene Name	Peptide
ADAMDEC1	VVPSASTTFDNFLR		ADAMDEC1	VVPSASTTFDNFLR
ADAMDEC1	PSASTTFDNFLR		ADAMDEC1	SGSCVMNQYLSSK
ADAMDEC1	SGSCVMNQYLSSK		ADAMDEC1	LLQAPIPTNIMTTPVCGNHLLEVGEDCDCGSPK
ADAMDEC1	LLQAPIPTNIMTTPVCGNHLLEVGEDCDCGSPK		ADAMDEC1	ECTNLCCEALTCK
ADAMDEC1	ECTNLCCEALTCK		BTC	GLLCGDPEENCAATTTQSK
BTC	GLLCGDPEENCAATTTQSK		BTC	CRFVVAEQTPSCVCDEGYIGAR
BTC	CRFVVAEQTPSCVCDEGYIGAR		C1QC	PGIPAIPGIR
C1QC	TGCYGIPGMPGLPGAPGKDGYDGLPGPK		C1QC	NGPMGPPGMPGVPGPMGIPGEPGEEGR
C1QC	PGIPAIPGIRGPK		C1QC	FQSVFTVTR
C1QC	DGYDGLPGPKGEPGIPAIPGIRGPK		C1QC	FNAVLTNPQGDYDTSTGKFTC
C1QC	PGIPAIPGIR		C1QC	VPGLYYFVYHASHTAN
C1QC	NGPMGPPGMPGVPGPMGIPGEPGEEGR		CEACAM5	SDLVNEEATGQFR
C1QC	GPKGQKGEPGLPGHPGK		CEACAM5	TTVTTITVYAEPPKPF
C1QC	NGPMGPPGMPGVPGPMGIPGEPGEEGRYK		CEACAM5	TITVSAELPK
C1QC	SGVKVVTFCGHTSKTNQVNSGGVLLR		CEACAM5	PQQHTQVLFIAK
C1QC	FQSVFTVTR		CEACAM5	GTYACFVSNLATGR
C1QC	FNAVLTNPQGDYDTSTGKFTC		CEACAM5	SITVSASGTSPGLS
C1QC	PQGDYDTSTGKFTCK		CPQ	TFEEIKEEIASCGDVAK
C1QC	PQGDYDTSTGK		CPQ	LALLVDTVGPR
C1QC	VPGLYYFVYHASHTAN		CPQ	IPHWERGEESAVMLEPR
C1QC	VPGLYYFVYHASHTA		CPQ	VYNQPYINYSR
CEACAM5	LTIESTPFNVAEGK		CPQ	SVASFSIYSPHTGI
CEACAM5	SDLVNEEATGQFR		CPQ	YSPHTGIQEYQDGVPK
CEACAM5	TTVTTITVYAEPPKPF		CPQ	TACITVEDAEMMSR
CEACAM5	TLTLLSVTR		CST3	LVGGPMDASVEEEGVR
CEACAM5	TITVSAELPK		CST3	ALDFAVGEYNK
CEACAM5	PQQHTQVLFIAK		CXCL10 (IP10)	ISISNQPVNPR
CEACAM5	GTYACFVSNLATGR		CXCL10 (IP10)	SLEKLEIIPASQF
CEACAM5	ACFVSNLATGR		CXCL12 (SDF-1α)	LKWIQEYLEK
CEACAM5	SITVSASGTSPGLS		CXCL12 (SDF-1α)	LNTPNCALQIVAR
CPQ	TFEEIKEEIASCGDVAK		CXCL8 (IL8)	VIESGPHCAN
CPQ	LALLVDTVGPR		EGF	YACNCVVGYIGER
CPQ	IPHWERGEESAVMLEPR		EGF	SDSECPLSHDGYCLHDGVCMYIEALDK
CPQ	RTFEEIKEEIASCGDVAK		EGFR	IPLENLQIIR
CPQ	IVVYNQPYINY		EGFR	TDLHAFENLEIIR
CPQ	VYNQPYINYSR		EGFR	LTQLGTFEDHFLSLQR
CPQ	YNQPYINYSR		EGFR	SPSDCCHNQCAAGCTGPR
CPQ	SVASFSIYSPHT		EGFR	CDPSCPNGSCWGAGEENCQK
CPQ	SVASFSIYSPHTGI		IL1B	NLYLSCVLK
CPQ	YSPHTGIQEYQDGVPK		IL1B	FVFNKIEIN
CPQ	IPTACITVEDAEM		IL1B	ALHLQGQDMEQQVVF
CPQ	TACITVEDAEMMSR		IL6	NLDAITTPDPTTNASLLTK
CST3	LVGGPMDASVEEEGVR		IL6	DGCFQSGFNEETCLVK
CST3	RALDFAVGEYN		IL6	FESSEEQAR
CST3	ALDFAVGEYNK		ITGAV	MFLLVGAPK
CST3	ALDFAVGEYN		ITGAV	TTQPGIVEGGQVLK
CXCL10 (IP10)	ISISNQPVNPR		ITGAV	CQPIEFDATGNR
CXCL10 (IP10)	CTCISISNQPVN		ITGAV	DYAKDDPLEFK
CXCL10 (IP10)	LEIIPASQF		ITGAV	EPVGTCFLQDGTK
CXCL10 (IP10)	SLEKLEIIPASQF		ITGAV	VLLGGPGSF
CXCL10 (IP10)	SISNQPVNPR		ITGAV	TAQAIFDDSY
CXCL10 (IP10)	SLEKLEIIPASQ		ITGAV	SVAVGDFNGDGIDDFVSGVPR
CXCL10 (IP10)	ISNQPVNPR		ITGAV	ASGDFQTTK
CXCL12 (SDF-1α)	LKWIQEYLEK		ITGAV	STGLNAVPSQILEGQWAAR
CXCL12 (SDF-1α)	NTPNCALQIVAR		ITGAV	SMPPSFGYSMK
CXCL12 (SDF-1α)	ILNTPNCALQIVARLK		ITGAV	GATDIDKNGYPDLIVGAFGVDR
CXCL12 (SDF-1α)	LNTPNCALQIVAR		ITGAV	TCSLPGTALK
CXCL12 (SDF-1α)	LKWIQEYLEKALNK		ITGAV	AHILLDCGEDNVCKPK
CXCL8 (IL8)	VIESGPHCAN		ITGAV	LEVSVDSDQK
EGF	YACNCVVGYIGER		ITGAV	KIYIGDDNPLTLIVK
EGF	CVVGYIGER		ITGAV	AGTQLLAGLR
EGF	NCVVGYIGER		ITGAV	FDLQIQSSNLFDK
EGF	SDSECPLSHDGYCLHDGVCMYIEALDK		ITGAV	ENPETEEDVGPVVQHIYELR
EGF	CQYRDLKWWELR		ITGAV	ISSLQTTEK
EGF	CNCVVGYIGER		ITGAV	DLALSEGDIHTL
EGF	GYCLHDGVCMYIEALDK		ITGAV	SLLWTETFMNK
EGFR	IPLENLQIIR		ITGB1	LKPEDITQIQPQQLVLR
EGFR	TDLHAFENLEIIR		ITGB1	SGEPQTFTLK
EGFR	LTQLGTFEDHFLSLQR		ITGB1	SLGTDLMNEMR
EGFR	SPSDCCHNQCAAGCTGPR		ITGB1	IGFGSFVEK
EGFR	KVCNGIGIGEFK		ITGB1	LRNPCTSEQNCTSPFSYK
EGFR	GKSPSDCCHNQCAAGCTGPR		ITGB1	GEVFNELVGK
EGFR	CDPSCPNGSCWGAGEENCQK		ITGB1	SNGLICGGNGVCK
EGFR	GSCWGAGEENCQK		ITGB1	GICECGVCK
IL1B	NLYLSCVLK		ITGB1	SAVTTVVNPK
IL1B	YLSCVLKDDKPTLQLESVDPK		ITGB6	FIENPVSQVEILK
IL1B	SMSFVQGEESNDKIPVALGLK		ITGB6	GFGSFVEKPVSPFVK
IL1B	FVFNKIEIN		ITGB6	HILPLTNDAERFNEIVK
IL1B	ALHLQGQDMEQQVVF		ITGB6	CECGEDMLSTDSCK
IL6	NLDAITTPDPTTNASLLTK		ITGB6	GDCYCGQCICHLSPYGNIYGPYCQCDNFSCVR
IL6	MAEKDGCFQSGFNEETCLVK		ITGB6	GLLCGGNGDCDCGECVCR
IL6	DGCFQSGFNEETCLVK		KLK3	HSLFHPEDTGQVFQVSHSFPHPLYDMSLLK
IL6	SKDVAAPHRQPLTSSER		KLK3	NRFLRPGDDSSHDLMLLR
IL6	PPGEDSKDVAAPHR		KLK3	ASGWGSIEPEEFLTPK
IL6	NLDAITTPDPTTN		KLK3	KLQCVDLHVISNDVCAQVHPQK
IL6	FESSEEQAR		MIA	LCADQECSHPISM
ITGAV	MFLLVGAPK		MIA	LFWGGSVQGDYYGDLAAR
ITGAV	TTQPGIVEGGQVLK		MIA	DYYGDLAAR
ITGAV	CQPIEFDATGNR		MMP2	GYTPDLDPETVDDAFAR
ITGAV	DYAKDDPLEFK		MMP2	AFQVWSDVTPLR
ITGAV	QEREPVGTCFLQDGTK		MMP2	YGNADGEYCKFPFLFNGK
ITGAV	EPVGTCFLQDGTK		MMP2	FQGTSYDSCTTEGR
ITGAV	VLLGGPGSF		MMP2	YGFCPETAMSTVGGN
ITGAV	TAQAIFDDSY		MMP2	GLEHSQDPGALMAPIYTYTK
ITGAV	SVAVGDFNGDGIDDFVSGVPR		MMP2	QDIVFDGIAQIR
ITGAV	VAVGDFNGDGIDDFVSGVPR		MMP2	IDAVYEAPQEEK
ITGAV	GDGIDDFVSGVPR		MMP2	GYPKPLTSLGLPPDVQR
ITGAV	CQPIEFDATGNRDYAKDDPLEFK		MMP2	VDAAFNWSK
ITGAV	ASGDFQTTK		MMP3	FLGLEVTGK
ITGAV	ASGDFQTTKLNGFEVFAR		MMP3	ALKVWEEVTPLTFSR
ITGAV	STGLNAVPSQILEGQWAAR		MMP3	EHGDFYPFDGPGNVLAH
ITGAV	SMPPSFGYSMK		MMP3	AYAPGPGINGDAHFDDDEQWTK
ITGAV	GATDIDKNGYPDLIVGAFGVDR		MMP3	CDPALSFDAVSTLR
ITGAV	PDLIVGAFGVDR		MMP3	TYFFVEDKYWR
ITGAV	IVGAFGVDR		MMP3	NSMEPGFPK
ITGAV	TCSLPGTALK		MMP3	QIAEDFPGIDSK
ITGAV	AHILLDCGEDNVCKPK		MMP3	FFTGSSQLEFDPNAK
ITGAV	LEVSVDSDQK		MMP9	GPALLLLQK
ITGAV	KIYIGDDNPLTLIVK		MMP9	QLSLPETGELDSATLKA
ITGAV	AGTQLLAGLR		MMP9	SAVTPLTFTR
ITGAV	FDLQIQSSNLFDK		MMP9	DKLFGFCPTR
ITGAV	ENPETEEDVGPVVQHIYELR		MMP9	EYSTCTSEGR
ITGAV	ISSLQTTEK		MMP9	LWCATTSNFDSDK
ITGAV	DLALSEGDIHTL		MMP9	ALGLDHSSVPEALMYPMYR
ITGAV	SEGDIHTLGCGVAQCLK		MMP9	GSRPQGPFL
ITGAV	SLLWTETFMNK		MMP9	QVWVYTGASVLGPR
ITGB1	LKPEDITQIQPQQLVLR		MMP9	LGLGADVAQVTGALR
ITGB1	SGEPQTFTLK		MMP9	MFPGVPLDTHDVFQYR
ITGB1	SLGTDLMNEMR		PDGFB	CETVAAARPVT
ITGB1	IGFGSFVEK		PDGFB	LIDRTNANFLVWPPCVEVQR
ITGB1	LRNPCTSEQNCTSPFSYK		PDGFB	VTLEDHLACK
ITGB1	NVLSLTNKGEVFNELVGK		PFN1	AYIDNLMADGTCQDAAIVGYK
ITGB1	GEVFNELVGK		PFN1	SPSVWAAVPGK
ITGB1	SNGLICGGNGVCK		PFN1	TFVNITPAEVGVLVGKDR
ITGB1	GICECGVCK		PFN1	DRSSFYVNGLTLGGQK
ITGB1	SAVTTVVNPK		PFN1	DSLLQDGEFSMDLR
ITGB6	FIENPVSQVEILK		PFN1	TKSTGGAPTFNVTVTK
ITGB6	GFGSFVEKPVSPFVK		PFN1	CYEMASHLR
ITGB6	HILPLTNDAERFNEIVK		PLAU	SDALQLGLGK
ITGB6	HILPLTNDAERF		PLAU	KPSSPPEELKFQCGQK
ITGB6	CECGEDMLSTDSCK		PLAU	KEDYIVYLGR
ITGB6	GDCYCGQCICHLSPYGNIYGPYCQCDNFSCVR		PLAU	STDYLYPEQLK
ITGB6	HKGLLCGGNGDCDCGECVCR		PLAU	SGGPLVCSLQGR
ITGB6	GLLCGGNGDCDCGECVCR		PLAUR	TNGDCRVEECALGQDLCR
KLK3	HSLFHPEDTGQVFQVSHSFPHPLYDMSLLK		PLAUR	LWEEGEELELVEK
KLK3	NRFLRPGDDSSHDLMLLR		PLAUR	CNEGPILELENLPQNGR
KLK3	ASGWGSIEPEEFLTPK		PLAUR	GCNHPDLDVQYR
KLK3	KLQCVDLHVISNDVCAQVHPQK		PLG	EPLDDYVNTQGASLFSVTK
MIA	LCADQECSHPISM		PLG	QLGAGSIEECAAK
MIA	LFWGGSVQGDYYGDLAAR		PLG	CEEDEEFTCR
MIA	DYYGDLAAR		PLG	EQQCVIMAENR
MMP2	GYTPDLDPETVDDAFAR		PLG	PATHPSEGLEENYCR
MMP2	AFQVWSDVTPLR		PLG	NPDNDPQGPWCYTTDPEK
MMP2	YGNADGEYCKFPFLFNGK		PLG	TPENFPCKNLDENYCR
MMP2	FQGTSYDSCTTEGR		PLG	RAPWCHTTNSQVR
MMP2	YGFCPETAMSTVGGN		PLG	RATTVTGTPCQDWAAQEPHR
MMP2	WCATTANYDDDRK		PLG	SIFTPETNPR
MMP2	GLEHSQDPGALMAPIYTYTK		PLG	NYCRNPDGDVGGPWCYTTNPR
MMP2	QDIVFDGIAQIR		PLG	VVGGCVAHPHSWPWQVSLR
MMP2	IDAVYEAPQEEK		PLG	FVTWIEGVMRNN
MMP2	GYPKPLTSLGLPPDVQR		PTEN	YVYYYSYLLK
MMP2	PLTSLGLPPDVQR		PTEN	ADNDKEYLVLTLTK
MMP2	VDAAFNWSK		S100A8	NSIIDVYHK
MMP2	VDAAFNWSKN		S100A8	KLLETECPQYIR
MMP3	FLGLEVTGK		S100A9	IETIINTFHQYSVK
MMP3	ALKVWEEVTPLTFSR		S100A9	LGHPDTLNQGEFK
MMP3	EHGDFYPFDGPGNVLAH		TGFA	FNDCPDSHTQFCFHGTCR
MMP3	AYAPGPGINGDAHFDDDEQWTK		TGFA	PACVCHSGYVGAR
MMP3	CDPALSFDAVSTLR		TIMP1	CTCVPPHPQTAFCNSDLVIR
MMP3	TYFFVEDKYWR		TIMP1	YTPAMESVCGYFHR
MMP3	NSMEPGFPK		TIMP1	LQDGLLHITTCSF
MMP3	QIAEDFPGIDSK		TIMP1	SFVAPWNSLSLAQR
MMP3	FFTGSSQLEFDPNAK		TIMP1	LQSGTHCLWTDQLLQGSEK
MMP3	FTGSSQLEFDPNAK		TIMP1	SGTHCLWTDQLLQGSEK
MMP9	GPALLLLQK		TIMP1	EPGLCTWQSLR
MMP9	QLSLPETGELDSATLKA		TIMP2	GAAPPKQEFLDIEDP
MMP9	SAVTPLTFTR		TNF	VVANPQAEGQLQWLNR
MMP9	DKLFGFCPTR		TNF	RANALLANGVELR
MMP9	DGNADGKPCQFPF		TNFRSF1A	IYPSGVIGLVPHLGDR
MMP9	EYSTCTSEGR		TNFRSF1A	ECESGSFTASENHLR
MMP9	LWCATTSNFDSDK		TNFRSF1A	LCLPQIENVKGTEDSGTT
MMP9	ALGLDHSSVPEALMYPMYR		TP53	SVTCTYSPALNKMFCQLAK
MMP9	LIADKWPALPR		TP53	RPILTIITLEDSSGNLLGR
MMP9	GSRPQGPFL		TP53	GEPHHELPPGSTK
MMP9	QVWVYTGASVLGPR		TP53	RALPNNTSSSPQPK
MMP9	LDKLGLGADVAQVTGALR		TP53	KKPLDGEYF
MMP9	LDKLGLGADVAQ		TP53	LMFKTEGPDSD
MMP9	LGLGADVAQVTGALR
MMP9	MFPGVPLDTHDVFQYR
MMP9	PGVPLDTHDVFQYR
PDGFB	CETVAAARPVT
PDGFB	LIDRTNANFLVWPPCVEVQR
PDGFB	ATVTLEDHLACKCETVAAARPVT
PDGFB	VTLEDHLACK
PDGFB	TLEDHLACK
PFN1	AYIDNLMADGTCQDAAIVGYK
PFN1	SPSVWAAVPGK
PFN1	TFVNITPAEVGVLVGKDR
PFN1	DRSSFYVNGLTLGGQK
PFN1	DSLLQDGEFSMDLR
PFN1	TKSTGGAPTFNVTVTK
PFN1	GAPTFNVTVTK
PFN1	CYEMASHLR
PLAU	SDALQLGLGK
PLAU	KPSSPPEELKFQCGQK
PLAU	KEDYIVYLGR
PLAU	STDYLYPEQLK
PLAU	SGGPLVCSLQGR
PLAUR	TNGDCRVEECALGQDLCR
PLAUR	LWEEGEELELVEK
PLAUR	EEGEELELVEK
PLAUR	CNEGPILELENLPQNGR
PLAUR	GCNHPDLDVQYR
PLAUR	CNHPDLDVQYR
PLG	EPLDDYVNTQGASLFSVTK
PLG	DYVNTQGASLFSVTKK
PLG	QLGAGSIEECAAK
PLG	CEEDEEFTCR
PLG	EQQCVIMAENR
PLG	PATHPSEGLEENYCR
PLG	NPDRELRPWCFTTDPNKRWELCDIPR
PLG	NPDNDPQGPWCYTTDPEKR
PLG	NPDNDPQGPWCYTTDPEK
PLG	DSQSPHAHGYIPSKFPNK
PLG	TPENFPCKNLDENYCR
PLG	RAPWCHTTNSQVR
PLG	RATTVTGTPCQDWAAQEPHR
PLG	TVTGTPCQDWAAQEPHR
PLG	SIFTPETNPR
PLG	NYCRNPDGDVGGPWCYTTNPR
PLG	DGDVGGPWCYTTNPR
PLG	APSFDCGKPQVEPK
PLG	VVGGCVAHPHSWPWQVSLR
PLG	FVTWIEGVMRNN
PTEN	YVYYYSYLLK
PTEN	ADNDKEYLVLTLTK
PTEN	ADNDKEYLVL
S100A8	ALNSIIDVY
S100A8	NSIIDVYHK
S100A8	KLLETECPQYIR
S100A9	NIETIINTFH
S100A9	IETIINTFHQYSVK
S100A9	TIINTFHQYSVK
S100A9	INTFHQYSVK
S100A9	NTFHQYSVK
S100A9	LGHPDTLNQGEFK
TGFA	FNDCPDSHTQFCFHGTCR
TGFA	FLVQEDKPACVCHSGY
TGFA	DKPACVCHSGYVGAR
TGFA	PACVCHSGYVGAR
TGFA	CVCHSGYVGAR
TIMP1	CTCVPPHPQTAFCNSDLVIR
TIMP1	YKGFQALGDAADIR
TIMP1	YTPAMESVCGYFHR
TIMP1	LQDGLLHITTCSF
TIMP1	SFVAPWNSLSLAQR
TIMP1	LQSGTHCLWT
TIMP1	LQSGTHCLWTDQLLQGSEK
TIMP1	LQSGTHCLWTDQL
TIMP1	SGTHCLWTDQLLQGSEK
TIMP1	EPGLCTWQSLR
TIMP2	GAAPPKQEFLDIEDP
TIMP2	GAAPPKQEFL
TNF	VVANPQAEGQLQWLNR
TNF	RANALLANGVELR
TNFRSF1A	GIYPSGVIGLVPHLGDREK
TNFRSF1A	IYPSGVIGLVPHLGDR
TNFRSF1A	IYPSGVIGLVPHLGDREK
TNFRSF1A	GVIGLVPHLGDR
TNFRSF1A	ECESGSFTASENHLR
TNFRSF1A	LCLPQIENVKGTEDSGTT
TP53	SVTCTYSPALNKMFCQLAK
TP53	RPILTIITLEDSSGNLLGR
TP53	KKGEPHHELPPGSTK
TP53	GEPHHELPPGSTK
TP53	RALPNNTSSSPQPK
TP53	KKPLDGEYF
TP53	LMFKTEGPDSD
